# KARS mediates intra-translational deposition of *N*^6^-acetyl-*L*-lysine in nascent proteins to contribute the acetylome in cells

**DOI:** 10.1101/2023.01.08.523135

**Authors:** Dingyuan Guo, Xiaoyan Zhang, Jie He, Weixin Yu, Runxin Zhou, Fuqiang Tong, Sibi Yin, Yu Wang, Yuwen Yang, Xin Xu, Long Wang, Mingzhu Fan, Shan Feng, Changbao Hong, Chuixiu Huang, Ke Liu, Zhuqing Ouyang, Yugang Wang

## Abstract

*N*^6^-acetyl-*L*-lysine residue is abundant in dietary protein but less is known about its potential influences on the diet-consumers. We herein report that KARS mediates intra- translational deposition of diet-derived *N*^6^-acetyl-*L*-lysine in nascent proteins to contribute the acetylome in cells. Acetylated dietary protein is a direct source of *N*^6^-acetyl-*L*-lysine that can widely and substantially contribute the acetylome in multiple organs of mice. By analyzing the co-crystal structure of Lysyl-tRNA synthetase (KARS) in complex with *N*^6^- acetyl-*L*-lysyl-AMP and pyrophosphate, together with *in vitro* biochemical assays, we learned that KARS can utilize *N*^6^-acetyl-*L*-lysine to produce *N*^6^-acetyl-*L*-lysyl-AMP and transfers the *N*^6^-acetyl-*L*-lysyl-moiety to lysine cognate tRNA to generate *N*^6^-acetyl-*L*- lysyl-tRNA, which introduces *N*^6^-acetyl-*L*-lysine into growing nascent polypeptide and intra-translationally results in protein acetylation. This undocumented protein modification mechanism is inherently different from post-translational modification (PTM) and termed as intra-translational modification (ITM). ITM can functionally mimic PTM mechanisms to deposit acetylation in histones to decondense chromatin. It can also modify PTM- inaccessible regions that are buried inside and functionally important to proteins. ITM is expected to extend the repertoire of acetylome and improve our understandings in protein modification modes in cells.
