## Supplementary material for "KARS mediates intra-translational deposition of *N*^6^-acetyl-*L*-lysine in nascent proteins to contribute the acetylome in cells": Table S3

### Sheet: Liver
d3-acetylated proteins, KEGG enrichment														non-labelled acetylated proteins, KEGG enrichment
Category	Term	Count	%	PValue	Genes	List Total	Pop Hits	Pop Total	Fold Enrichment	Bonferroni	Benjamini	FDR		Category	Term	Count	%	PValue	Genes	List Total	Pop Hits	Pop Total	Fold Enrichment	Bonferroni	Benjamini	FDR
KEGG_PATHWAY	Metabolic pathways	171	32.1429	8.93e-48	Q9CR68, Q921H8, A0A0A6YXQ7, P11725, Q3U3J1, O35490, A3KG36, Q99K67, Q9WVL0, Q9WTP6, Q9R0H0, Q9DBT9, P70428, F6RUC3, Q8BML9, P16460, Q8BW75, P09411, P56480, Q91Y97, Q8C196, P25688, A0A0R4J083, Q8VCT4, F8VPN4, Q91YI0, Q91YQ5, Q6GT24, Q03265, Q8BWF0, K9J7B2, P54869, Q3V117, Q64435, D3YWN0, P50544, P35492, Q8CIH9, Q9WVM8, O88844, Q9D1I5, P43024, Q8BMS1, Q9D1A2, P54071, Q91W43, Q9DB20, Q71RI9, Q7TPN3,…	346	1269	7691	2.99531	1.83e-45	1.83e-45	1.47e-45		KEGG_PATHWAY	Metabolic pathways	346	28.8574	1.95e-79	A0A0J9YTU1, Q9CR68, D3Z041, Q921H8, P52792, P55264, Q3U3J1, Q9WUR9, L7N466, O35490, Q99K67, Q9R0H0, Q9WTP6, Q9DBT9, Q8BML9, P16460, D3Z1G7, Q8BTZ7, Q91X77, P56480, A2AKV1, Q91Y97, A0A0R4J083, Q99JT1, Q60597, Q3TNA1, Q91YI0, Q8C5H8, Q920E5, Q924M7, Q6GT24, P12787, Q99J39, Q8BWN8, P54869, P22907, Q3V117, Q571F8, Q9D110, P12790, Q9DCU9, P24527, P32020, Q9Z2V4, Q9CZU6, Q9D1A2, P54071, Q80ZJ2, Q91W43,…	811	1269	7691	2.58569	5.24e-77	5.24e-77	4.22e-77
KEGG_PATHWAY	Biosynthesis of antibiotics	63	11.8421	1.52e-34	Q921H8, Q99JY0, Q9CZS1, P11725, Q9WTP7, O08749, Q3U3J1, A6ZI44, A3KG36, P17751, Q99K67, Q9WTP6, Q8BWT1, P16460, P52480, P09411, Q91Y97, P08249, Q91YI0, Q9Z2I8, P54869, Q3V117, A2AQN4, Q8CIH9, Q9Z2I9, Q9WVM8, O88844, Q8BMS1, P54071, Q91W43, Q8QZT1, Q8R1G2, A0A0A0MQF6, E9Q1J7, Q9DBF1, Q9WU79, Q61176, Q93092, Q8K2B3, Q91ZJ5, Q91VA7, Q91ZA3, P97807, P47738, P40142, Q99N15, Q9CYR6, P45952, Q9QXD6, Q61…	346	214	7691	6.54385	3.12e-32	1.56e-32	1.26e-32		KEGG_PATHWAY	Biosynthesis of antibiotics	106	8.8407	1.25e-47	Q921H8, Q8BH95, P52792, P11725, Q9WTP7, Q3U3J1, Q9WUR9, Q99K67, Q9WTP6, Q8CAY6, Q9CZN7, Q01768, P16460, P09411, Q91Y97, Q60597, Q91YI0, Q920E5, P35487, P54869, P35486, Q3V117, Q8CIH9, Q9WVM8, O88844, P05063, Q9Z2V4, Q9CZU6, Q8BMS1, P54071, Q91W43, Q91WT9, A0A0A0MQF6, Q9CPQ9, Q9DCD0, Q93092, Q5SUR0, Q8K2B3, Q91ZJ5, Q91VA7, Q91ZA3, O35423, P47738, P40142, Q8JZK9, Q8CFA2, Q9DBJ1, A0A0A0MQ68, Q99N15,…	811	214	7691	4.69736	3.36e-45	1.68e-45	1.35e-45
KEGG_PATHWAY	Carbon metabolism	47	8.83459	1.49e-32	Q8BGT5, P26443, A0A0A0MQF6, E9Q1J7, O08749, Q9R0P3, A6ZI44, P17751, Q93092, A3KG36, Q9EQ20, Q8K2B3, Q91VA7, Q91ZA3, P97807, P40142, P09411, P52480, P45952, Q91Y97, P08249, Q8C196, Q9QXD6, Q8QZR5, P24270, P28474, Q64374, P28271, Q9WUM5, Q9Z2I8, A2AQN4, Q8CFX1, Q9DBM2, G5E8R3, Q9CQA3, Q07417, P14152, Q9Z2I9, P09041, O88844, P21550, Q9D1I5, Q8BMS1, P54071, Q91W43, Q8QZT1, P05202	346	116	7691	9.0063	3.05e-30	1.02e-30	8.17e-31		KEGG_PATHWAY	Carbon metabolism	75	6.25521	2.13e-44	Q8BGT5, Q8BH95, P52792, Q9R0P3, O08749, A6ZI44, Q3TQP6, P17751, Q9EQ20, Q8CAY6, Q9CZN7, P09411, Q91Y97, P08249, Q8C196, Q60597, P06745, Q8VC30, P35487, Q9Z2I8, P35486, Q8BMF4, A2AQN4, Q07417, Q9Z2I9, Q99KI0, O88844, P05063, Q9D2G2, Q9D1I5, Q9CZU6, Q8BMS1, P54071, Q91W43, Q8QZT1, P26443, A0A0A0MQF6, Q9CPQ9, E9Q1J7, Q9DCD0, Q93092, P70404, Q8K2B3, Q91VA7, Q91ZA3, P97807, O35423, P40142, Q8CFA2, Q9D…	811	116	7691	6.13148	5.71e-42	1.9e-42	1.53e-42
KEGG_PATHWAY	Valine, leucine and isoleucine degradation	25	4.69925	1.33e-18	Q921H8, Q3URE1, Q9CZS1, E9Q1J7, Q99JY0, O08749, Q3U3J1, Q9DBF1, Q9EQ20, Q91ZA3, P47738, Q8BWT1, Q99N15, P45952, Q61425, Q3ULD5, P54869, D3YTT4, Q99L13, Q9JHI5, Q9DBM2, Q07417, Q9D1I5, Q8BMS1, Q8QZT1	346	55	7691	10.1038	2.72e-16	6.8e-17	5.48e-17		KEGG_PATHWAY	Valine, leucine and isoleucine degradation	42	3.50292	3.28e-29	Q921H8, Q3URE1, Q8BH95, Q9CZS1, E9Q1J7, Q99JY0, O08749, Q3U3J1, Q9DBF1, Q9JLJ2, Q9EQ20, Q8CAY6, Q9DBL1, Q91ZA3, P47738, Q99MR8, Q8JZK9, Q8BWT1, Q99N15, A0A0R4J023, P45952, Q8QZS1, P61922, Q61425, Q3ULD5, P53395, Q6P3A8, Q8VCH0, P54869, D3YTT4, Q99L13, Q9JHI5, Q9D2R0, Q3U367, Q9DBM2, P16332, Q07417, B1AV77, E9Q5L3, G3X982, P38060, Q9D1I5, Q8BMS1, A2AFQ2, Q8QZT1	811	55	7691	7.24183	8.79e-27	2.2e-27	1.77e-27
KEGG_PATHWAY	Biosynthesis of amino acids	27	5.07519	6.41e-17	Q8BGT5, A0A0A0MQF6, P11725, A6ZI44, Q61176, P17751, Q93092, P15105, Q91VA7, P40142, P16460, P09411, P52480, Q91Y97, Q8C196, Q8QZR5, Q91YI0, P28271, Q8VCN5, G5E8R3, P16331, P09041, O88844, Q91X83, P21550, P54071, P05202	346	76	7691	7.8969	2.28e-14	2.63e-15	2.12e-15		KEGG_PATHWAY	Ribosome	65	5.42118	6.95e-26	Q9CXW4, P35979, F7CJS8, Q9CQ06, D3Z1S8, P62082, Q99N87, P62281, P12970, P14115, I7HLV2, P62274, Q9D7N6, Q9D7N3, P25444, P47911, P62754, P97351, Q9CR57, Q9DCA2, P62849, Q9D1R9, P14206, Q9CQP0, P62242, P14131, Q3UK02, P84099, P61358, P62889, Q9D1I6, A0A1L1SQA8, P60867, Q9CZM2, P62843, P53026, B1ARA3, B1ARA5, Q6ZWZ4, Q80X85, D3YV43, Q921R2, A0A1D5RLW5, P62858, P62908, Q99N93, P14869, Q9D338, P62270,…	811	145	7691	4.25116	1.86e-23	3.73e-24	3e-24
KEGG_PATHWAY	Fatty acid degradation	20	3.7594	8.2e-14	Q9WUR2, Q61425, Q921H8, A2A848, P28474, Q99JY0, Q9CZS1, P97742, Q9DBF1, Q9R0H0, P50544, Q9DBM2, P42125, P47738, P00329, Q07417, Q8BWT1, P45952, Q8BMS1, Q8QZT1, A0A0R4J083	346	49	7691	9.07279	1.68e-11	2.8e-12	2.25e-12		KEGG_PATHWAY	Chemical carcinogenesis	46	3.83653	9.41e-21	Q8R5I6, P50172, P50295, P13745, Q64464, Q9EQW4, B2RT14, Q6XVG2, Q64471, G5E8M7, Q91X77, Q8K154, P30115, P10649, P52840, Q91VS7, P10648, K9J7B2, D3YX76, Q62452, Q64435, D3YWN0, P12790, D3YVP6, Q9DCM2, O09131, P48758, Q71RI9, P56656, P56654, Q3UT49, P19157, Q61133, Q99L20, Q8BJL9, Q8R084, F6WHQ7, P00329, Q9WUD0, Q3UEP4, E9QNL5, Q9JMA7, Q8K169, Q64459, Q63886, P24472, Q64458, P28474, Q05421, P19639	811	92	7691	4.74168	2.52e-18	4.2e-19	3.39e-19
KEGG_PATHWAY	Drug metabolism - cytochrome P450	21	3.94737	3.89e-12	P30115, P10649, Q8K169, Q63886, P50285, P28474, P13745, Q05421, P97501, K9J7B2, Q62452, D3YWN0, Q64435, Q99L20, Q8R084, B2RT14, F6WHQ7, D3YVP6, P00329, P19639, Q8BW75, Q3UEP4, Q8K154	346	66	7691	7.07265	7.97e-10	1.14e-10	9.16e-11		KEGG_PATHWAY	Citrate cycle (TCA cycle)	26	2.16847	4.13e-19	O08749, P70404, Q8K2B3, Q91VA7, P97807, P08249, Q60597, P28271, Q9WUM5, P35487, Q9Z2I8, P35486, Q9D051, Q8BMF4, Q3V117, G5E8R3, Q9CQA3, A0A1L1STE6, P14152, Q9Z2I9, Q99KI0, O88844, Q9D2G2, Q9Z2V4, Q9CZU6, P54071	811	32	7691	7.70523	1.11e-16	1.44e-17	1.16e-17
KEGG_PATHWAY	Metabolism of xenobiotics by cytochrome P450	20	3.7594	2.04e-11	P30115, P10649, Q8K169, Q63886, P28474, Q9DBB8, P13745, Q05421, K9J7B2, Q62452, D3YWN0, Q64435, Q99L20, Q8R084, B2RT14, F6WHQ7, D3YVP6, P00329, P19639, Q3UEP4, Q8K154, P48758	346	64	7691	6.94635	4.19e-09	5.24e-10	4.21e-10		KEGG_PATHWAY	Biosynthesis of amino acids	40	3.33611	4.29e-19	Q91WT9, Q8BGT5, A0A0A0MQF6, Q9CPQ9, P11725, A6ZI44, Q61176, Q93092, P17751, P15105, P70404, Q91VA7, Q9CZN7, P40142, Q9DBJ1, P16460, Q3THS6, P09411, Q91Y97, P47857, Q8C196, Q8QZR5, Q8VBT2, Q91YI0, P28271, G3UZ26, Q8VCN5, G5E8R3, A0A1W2P7X8, P16331, A0A1L1STE6, P09041, Q99KI0, O88844, P05063, Q91X83, P17182, Q9CZU6, P54071, P05201, P05202	811	76	7691	4.99124	1.15e-16	1.44e-17	1.16e-17
KEGG_PATHWAY	Citrate cycle (TCA cycle)	15	2.81955	2.33e-11	P28271, O08749, Q9WUM5, Q9Z2I8, Q3V117, Q8K2B3, Q91VA7, G5E8R3, P97807, Q9CQA3, P14152, Q9Z2I9, O88844, P08249, P54071	346	32	7691	10.4195	4.78e-09	5.31e-10	4.27e-10		KEGG_PATHWAY	Metabolism of xenobiotics by cytochrome P450	36	3.0025	1.97e-18	Q8R5I6, P50172, Q9DBB8, P13745, P19157, Q61133, Q99L20, Q8BJL9, Q8R084, B2RT14, F6WHQ7, P00329, Q64471, G5E8M7, Q3UEP4, Q8K154, Q8K354, P30115, P10649, Q8K169, Q63886, P24472, Q91VS7, P28474, P10648, Q8CG76, Q05421, K9J7B2, D3YX76, Q62452, Q64435, D3YWN0, D3YVP6, P19639, Q9DCM2, P08074, O09131, P48758	811	64	7691	5.33439	5.27e-16	5.85e-17	4.72e-17
KEGG_PATHWAY	Ascorbate and aldarate metabolism	13	2.44361	5.2e-10	Q8K169, Q63886, Q9CZS1, Q64374, K9J7B2, Q9DBF1, Q62452, D3YWN0, Q64435, Q8R084, B2RT14, P47738, Q3UEP4, Q8K154	346	27	7691	10.7025	1.07e-07	1.07e-08	8.58e-09		KEGG_PATHWAY	Drug metabolism - cytochrome P450	35	2.9191	7.06e-17	Q8R5I6, P13745, P97501, P19157, Q61133, Q99L20, Q8BJL9, Q8R084, B2RT14, F6WHQ7, P00329, Q64471, Q8BW75, G5E8M7, Q3UEP4, Q8K154, P30115, P10649, Q8K169, Q63886, P24472, P50285, Q91VS7, P28474, P97872, P10648, Q05421, K9J7B2, D3YX76, Q62452, Q64435, D3YWN0, D3YVP6, P19639, Q9DCM2, G3X982, O09131	811	66	7691	5.02905	2.98e-14	1.89e-15	1.53e-15
KEGG_PATHWAY	Chemical carcinogenesis	21	3.94737	2.73e-09	P30115, P10649, Q71RI9, Q8K169, Q63886, P28474, P13745, Q05421, K9J7B2, Q62452, D3YWN0, Q64435, Q99L20, Q8R084, B2RT14, F6WHQ7, D3YVP6, P00329, P19639, Q3UEP4, Q8K154, P48758, E9QNL5	346	92	7691	5.07386	5.6e-07	5.09e-08	4.1e-08		KEGG_PATHWAY	Glyoxylate and dicarboxylate metabolism	23	1.91827	1.76e-16	P24270, E9Q1J7, P28271, O08749, Q91WK5, G3UZ26, P15105, Q8CAY6, Q91ZA3, Q9DCU9, P16332, O35423, Q9CZN7, P14152, Q8CFA2, Q99KI0, Q8CHP8, D6REG4, Q9D1I5, Q9CZU6, Q91Z53, P08249, Q91W43, Q8QZT1	811	29	7691	7.52128	5.95e-14	4.3e-15	3.47e-15
KEGG_PATHWAY	Alanine, aspartate and glutamate metabolism	14	2.63158	3.19e-09	Q8QZR5, Q8BGT5, P26443, Q91YI0, Q8CHT0, Q8BWF0, P15105, Q3UEG6, Q8CIH9, P16460, E9QAI5, H7BWY3, Q8C196, Q9JHW2, P05202	346	37	7691	8.41072	6.54e-07	5.45e-08	4.39e-08		KEGG_PATHWAY	Propanoate metabolism	22	1.83486	3.62e-16	Q9D9V3, Q8BH95, Q5SWU9, E9Q1J7, Q99J39, Q9WUM5, Q9Z2I8, A2AQN4, Q9EQ20, Q8CAY6, Q9DBM2, Q91ZA3, P16332, Q9Z2I9, Q9D1I5, P45952, Q14DH7, Q8BMS1, Q8QZS1, P61922, Q8QZT1, A0A1B0GSR9	811	27	7691	7.72718	8.93e-14	8.09e-15	6.52e-15
KEGG_PATHWAY	Pentose and glucuronate interconversions	13	2.44361	8.31e-09	Q8K169, Q63886, Q9DBB8, Q64442, K9J7B2, Q99KP3, Q62452, D3YWN0, Q64435, Q91ZJ5, Q8R084, B2RT14, Q3UEP4, Q8K154	346	33	7691	8.75661	1.7e-06	1.26e-07	1.02e-07		KEGG_PATHWAY	Fatty acid degradation	29	2.41868	1.25e-15	Q9WUR2, D3Z041, Q921H8, Q8BH95, Q9CZS1, Q99JY0, P97742, Q9DBF1, Q9JLJ2, Q9R0H0, Q8CAY6, Q9DBL1, P42125, P47738, P00329, Q8BWT1, A0A0A0MQ68, P45952, A0A0R4J083, Q61425, P28474, A2A848, P52825, Q8VCH0, P50544, Q3U367, Q9DBM2, Q07417, B1AV77, E9Q5L3, Q8BMS1, Q8QZT1	811	49	7691	5.6126	3.27e-13	2.57e-14	2.07e-14
KEGG_PATHWAY	Propanoate metabolism	12	2.25564	8.64e-09	Q9DBM2, Q91ZA3, Q9Z2I9, E9Q1J7, Q9WUM5, Q9Z2I8, Q9D1I5, P45952, Q8BMS1, A2AQN4, Q9EQ20, Q8QZT1	346	27	7691	9.87925	1.77e-06	1.26e-07	1.02e-07		KEGG_PATHWAY	Pyruvate metabolism	25	2.08507	1.35e-14	Q9CZS1, Q99KB8, O08749, Q9DBF1, Q3TQP6, Q9CPU0, Q9JLJ2, Q8CAY6, P97807, P47738, D6REG4, Q91Z53, P08249, Q5SWU9, P35487, P35486, Q9D051, Q8BMF4, A2AQN4, Q3U367, G5E8R3, B1AV77, P14152, Q7TNG8, Q9Z2V4, Q8QZT1, A0A1B0GSR9	811	39	7691	6.07907	3.63e-12	2.59e-13	2.09e-13
KEGG_PATHWAY	Glyoxylate and dicarboxylate metabolism	12	2.25564	2.11e-08	Q91ZA3, P24270, P14152, E9Q1J7, P28271, O08749, Q9D1I5, Q91Z53, P15105, P08249, Q91W43, Q8QZT1	346	29	7691	9.19793	4.33e-06	2.89e-07	2.32e-07		KEGG_PATHWAY	Glycolysis / Gluconeogenesis	31	2.58549	3.83e-13	A0A0A0MQF6, P52792, Q9CZS1, Q9CPQ9, O08749, A6ZI44, Q9DBF1, Q9JLJ2, P17751, P47738, P00329, Q9DBJ1, P09411, Q9D0F9, Q91Y97, P47857, Q9QXD6, P06745, P28474, P35487, Q9JII6, P35486, Q9D051, Q8BMF4, A2AQN4, Q3U367, B1AV77, P09041, P05063, P17182, Q9Z2V4, A0A1B0GSR9	811	66	7691	4.4543	1.03e-10	6.42e-12	5.17e-12
KEGG_PATHWAY	Fatty acid metabolism	15	2.81955	2.93e-08	Q61425, Q921H8, A2A848, P19096, Q99JY0, P97742, Q9R0H0, P50544, Q9DBM2, Q07417, Q8BWT1, P45952, Q9DCS3, Q8BMS1, Q8QZT1, A0A0R4J083	346	51	7691	6.53774	6.01e-06	3.76e-07	3.02e-07		KEGG_PATHWAY	Peroxisome	34	2.8357	2.56e-12	P51660, Q9WUR2, D3Z041, Q91X34, Q921H8, P99029, H7BX88, Q9R0H0, O35423, O35488, P09671, P55096, Q9QXD1, Q99LB2, Q00519, P34914, P08228, P24270, A2A848, Q8VCH0, Q99J39, P11930, A0A0G2JDI9, P35700, Q99MZ7, Q9DBM2, O35459, Q8VCI5, P32020, Q9DCM2, O88844, P38060, Q9QXE0, O09174, Q9D826, P54071	811	83	7691	3.88475	6.85e-10	4.03e-11	3.25e-11
KEGG_PATHWAY	Arginine biosynthesis	10	1.8797	4.11e-08	Q8QZR5, Q8BGT5, P26443, Q91YI0, P16460, P11725, Q61176, P15105, Q8C196, P05202	346	19	7691	11.6991	8.43e-06	4.96e-07	3.99e-07		KEGG_PATHWAY	Fatty acid metabolism	26	2.16847	4.38e-12	D3Z041, Q921H8, P19096, Q8BH95, Q99JY0, P97742, Q9D404, Q9R0H0, Q8CAY6, Q9DBL1, Q8BWT1, P45952, A0A0R4J083, Q61425, Q8R3F5, A2A848, Q5SWU9, P52825, Q8VCH0, Q99MZ7, P50544, Q9DBM2, Q07417, E9Q5L3, O70503, Q9DCS3, Q8BMS1, Q8QZT1	811	51	7691	4.83465	1.17e-09	6.53e-11	5.26e-11
KEGG_PATHWAY	Pyruvate metabolism	13	2.44361	7.18e-08	Q9CZS1, Q99KB8, O08749, Q9DBF1, A2AQN4, G5E8R3, P97807, P47738, P14152, P52480, Q91Z53, P08249, Q8QZT1	346	39	7691	7.40944	1.47e-05	8.17e-07	6.58e-07		KEGG_PATHWAY	Glutathione metabolism	27	2.25188	4.72e-12	Q8R5I6, Q9DCD0, P13745, Q9CPY7, P97449, P19157, Q61133, Q99L20, F6WHQ7, Q64471, G5E8M7, Q8K010, P30115, P10649, P24472, P97494, Q91VS7, P47791, P10648, P51855, D3YX76, P11352, D3YVP6, A0A0A6YVV2, P19639, Q9DCM2, O88844, O09131, P54071	811	55	7691	4.65546	1.26e-09	6.65e-11	5.36e-11
KEGG_PATHWAY	Glycine, serine and threonine metabolism	13	2.44361	9.84e-08	Q9QXF8, Q8BJ64, Q99LB7, O08749, Q9DBF1, O35490, Q8VCN5, Q3UEG6, Q9DBT9, Q8BW75, Q9D826, Q91Z53, H7BWY3, Q91W43	346	40	7691	7.22421	2.02e-05	1.06e-06	8.55e-07		KEGG_PATHWAY	Oxidative phosphorylation	44	3.66972	2.62e-11	Q9Z1P6, Q06185, Q9CR68, P56135, P48771, P99028, Q9CPQ8, Q9CQQ7, Q9ERS2, Q9CPQ1, D3YUM1, A0A0R3P9C8, Q8K2B3, Q9CQB4, Q9D3D9, Q9CZ13, Q9DCX2, P56382, P56480, A2AKV1, Q9D6J6, Q9DB77, Q9DCT2, Q9CQJ8, Q9D819, Q9CPP6, P97450, P03930, P12787, Q03265, Q9CQZ6, Q91VM9, P19783, P52503, Q9CQ54, Q9CQ75, Q9CXZ1, P19536, Q8C2Q8, Q91VD9, Q9CQA3, O09111, Q99LC3, P56391, Q9DB20	811	139	7691	3.00192	7.01e-09	3.19e-10	2.57e-10
KEGG_PATHWAY	Peroxisome	18	3.38346	1.11e-07	P51660, P34914, P08228, Q9WUR2, Q921H8, A2A848, P24270, P99029, P35700, Q9R0H0, Q9DBM2, Q8VCI5, P09671, O35488, O88844, Q9D826, Q9QXE0, Q9QXD1, P54071	346	83	7691	4.8206	2.27e-05	1.13e-06	9.13e-07		KEGG_PATHWAY	Glycine, serine and threonine metabolism	22	1.83486	4.34e-11	Q9QXF8, Q91WT9, Q8BJ64, Q8VBT2, Q99LB7, O08749, Q9DBF1, Q91WK5, G3UZ26, O35490, Q8VCN5, Q3UEG6, Q9DBT9, O35423, Q9CZN7, O88986, Q8BW75, Q8CFA2, Q9DBJ1, D6REG4, Q9D826, Q91Z53, H7BWY3, Q91W43	811	40	7691	5.21584	1.16e-08	5.05e-10	4.07e-10
KEGG_PATHWAY	Glycolysis / Gluconeogenesis	16	3.00752	1.47e-07	Q9QXD6, A0A0A0MQF6, P28474, Q9CZS1, O08749, A6ZI44, Q9DBF1, P17751, A2AQN4, P47738, P00329, P09041, P52480, P09411, P21550, Q91Y97	346	66	7691	5.38868	3.02e-05	1.44e-06	1.16e-06		KEGG_PATHWAY	Butanoate metabolism	18	1.50125	6.27e-11	Q91YP0, Q61425, Q8BH95, Q8BWF0, P54869, D3Z106, Q8BGA8, Q9D2R0, Q91VA0, Q8CAY6, Q9DBM2, Q07417, Q80XN0, Q8JZK9, Q3UNX5, P38060, Q8BMS1, P61922, Q8QZT1	811	27	7691	6.32224	1.68e-08	7e-10	5.65e-10
KEGG_PATHWAY	Oxidative phosphorylation	23	4.32331	1.98e-07	Q9CPP6, Q9Z1P6, P97450, Q9CR68, P03930, Q9ERS2, Q03265, Q7TMF3, P50516, Q9CQ54, Q8K2B3, Q91VD9, Q9CQA3, Q9D3D9, Q9DCX2, P43024, P56480, Q99LC3, P56391, Q9DB77, Q9CQJ8, Q9DB20, Q9D819	346	139	7691	3.67807	4.06e-05	1.76e-06	1.42e-06		KEGG_PATHWAY	Steroid hormone biosynthesis	32	2.66889	3.2e-10	P56656, Q9D566, P56654, P50172, P50171, Q3UT49, Q64464, Q9EQW4, Q61694, Q6P8N9, Q8BJL9, Q8R084, B2RT14, Q6XVG2, A0A0R4IZY2, Q9WUD0, Q3UEP4, Q91X77, Q8K154, Q9JMA7, P24456, Q8K169, Q64459, Q63886, Q64458, Q05421, K9J7B2, Q62452, Q64435, D3YWN0, P12790, Q8VCX1, O70503, Q9R092	811	87	7691	3.48813	8.58e-08	3.43e-09	2.77e-09
KEGG_PATHWAY	Tryptophan metabolism	13	2.44361	6.93e-07	Q71RI9, Q61425, P24270, Q9CZS1, P40936, Q9DBF1, Q78JT3, Q9DBM2, P47738, Q8BW75, Q9WVM8, Q8BMS1, Q8QZT1	346	47	7691	6.14826	0.000142	5.92e-06	4.76e-06		KEGG_PATHWAY	Alanine, aspartate and glutamate metabolism	20	1.66806	6.13e-10	Q8QZR5, Q8BGT5, P26443, Q91YI0, Q8CHT0, P28650, Q8BWF0, Q571F8, P15105, P54822, Q3UEG6, O35423, Q8CIH9, P16460, E9QAI5, H7BWY3, P61922, E9Q3T7, Q8C196, P05201, Q9JHW2, P05202	811	37	7691	5.12614	1.64e-07	6.32e-09	5.09e-09
KEGG_PATHWAY	Porphyrin and chlorophyll metabolism	11	2.06767	9.35e-06	Q8K169, Q63886, Q8CGC7, Q8R084, B2RT14, Q3UEP4, K9J7B2, Q8K154, P22315, Q62452, D3YWN0, Q64435	346	41	7691	5.9637	0.00191471	7.1e-05	5.71e-05		KEGG_PATHWAY	Ascorbate and aldarate metabolism	17	1.41785	8.48e-10	Q8K169, Q63886, Q9CZS1, O70475, Q64374, K9J7B2, Q9DBF1, Q9JLJ2, Q62452, D3YWN0, Q64435, Q3U367, Q8BJL9, Q8R084, B2RT14, P47738, B1AV77, Q3UEP4, Q8K154	811	27	7691	5.971	2.27e-07	8.42e-09	6.79e-09
KEGG_PATHWAY	2-Oxocarboxylic acid metabolism	8	1.50376	1.09e-05	Q8QZR5, Q91VA7, Q8BGT5, Q9WVM8, O88844, P28271, P54071, P05202	346	19	7691	9.35929	0.00222384	7.95e-05	6.4e-05		KEGG_PATHWAY	Retinol metabolism	30	2.50209	1.27e-08	P56656, P56654, Q3UT49, Q64464, Q9EQW4, Q8BJL9, Q8R084, B2RT14, P00329, Q6XVG2, Q9WUD0, Q8K5C8, Q3UEP4, Q91X77, Q8K154, Q99LB2, Q9JMA7, O35945, Q8K169, Q64459, Q63886, Q64458, P28474, K9J7B2, Q62452, Q64435, D3YWN0, P12790, P24549, G3X982, P56593, Q9R092	811	89	7691	3.19664	3.41e-06	1.22e-07	9.81e-08
KEGG_PATHWAY	Lysine degradation	12	2.25564	1.46e-05	Q9DBM2, Q61425, P47738, Q9WVM8, Q9CZS1, F8WI37, Q9DBF1, Q9D826, Q8R1K4, Q8BMS1, Q99K67, Q8QZT1	346	52	7691	5.12961	0.00297869	0.000103	8.28e-05		KEGG_PATHWAY	Tryptophan metabolism	21	1.75146	1.38e-08	Q71RI9, Q60597, Q61425, P24270, Q8BH95, Q9CZS1, P40936, Q91WN4, Q9DBF1, Q9JLJ2, Q78JT3, Q3U367, Q8CAY6, Q9DBM2, P47738, B1AV77, Q8BW75, Q9WVM8, A0A0A0MQ68, G3X982, Q8BMS1, Q8QZT1	811	47	7691	4.23724	3.7e-06	1.27e-07	1.03e-07
KEGG_PATHWAY	Steroid hormone biosynthesis	15	2.81955	2.82e-05	Q8K169, Q63886, P11714, Q05421, K9J7B2, Q62452, D3YWN0, Q64435, Q8R084, B2RT14, A0A0R4IZY2, Q3UEP4, Q8VCX1, Q9JKY7, Q8K154, P24456	346	87	7691	3.83247	0.00576167	0.000193	0.000155		KEGG_PATHWAY	beta-Alanine metabolism	17	1.41785	4.12e-08	Q8BH95, Q9CZS1, Q8VC97, Q99J39, Q9DBF1, Q9JLJ2, Q9EQ20, Q3U367, Q9DBM2, P47738, B1AV77, P45952, Q8BMS1, Q8CHR6, Q9D1A2, Q8QZS1, P61922, Q9EQF5	811	33	7691	4.88536	1.1e-05	3.56e-07	2.87e-07
KEGG_PATHWAY	Drug metabolism - other enzymes	11	2.06767	7.14e-05	Q8K169, Q63886, Q8VCT4, Q8R084, B2RT14, Q3UEP4, K9J7B2, Q8K154, Q8CHR6, Q62452, D3YWN0, Q64435	346	51	7691	4.79434	0.0145265	0.000472	0.00038		KEGG_PATHWAY	Pentose and glucuronate interconversions	17	1.41785	4.12e-08	Q8K169, Q63886, Q3TNA1, O70475, Q9DBB8, Q64442, K9J7B2, Q9JII6, Q62452, D3YWN0, Q64435, Q91ZJ5, Q8BJL9, Q8R084, B2RT14, Q3UEP4, Q8K154, Q91X52	811	33	7691	4.88536	1.1e-05	3.56e-07	2.87e-07
KEGG_PATHWAY	beta-Alanine metabolism	9	1.69173	7.83e-05	Q9DBM2, P47738, Q9CZS1, Q9DBF1, P45952, Q8BMS1, Q8CHR6, Q9D1A2, Q9EQ20	346	33	7691	6.06227	0.0159219	0.000502	0.000404		KEGG_PATHWAY	2-Oxocarboxylic acid metabolism	13	1.08424	4.31e-08	Q8QZR5, Q8BGT5, P28271, P70404, Q91VA7, A0A1L1STE6, Q9WVM8, Q99KI0, O88844, Q9CZU6, P54071, P05201, P05202	811	19	7691	6.48861	1.16e-05	3.61e-07	2.91e-07
KEGG_PATHWAY	Glutathione metabolism	11	2.06767	0.000139	P30115, P10649, P13745, P11352, A3KG36, Q99L20, F6RUC3, A0A0A6YVV2, D3YVP6, F6WHQ7, P19639, O88844, P54071	346	55	7691	4.44566	0.0281432	0.000845	0.00068		KEGG_PATHWAY	Drug metabolism - other enzymes	21	1.75146	7.26e-08	Q8K169, Q63886, Q8VCT4, Q8QZR3, P50295, Q8VC97, O55060, K9J7B2, Q62452, D3YWN0, Q64435, Q9D892, Q8BJL9, Q8R084, B2RT14, Q3UEP4, Q8BK48, P23953, Q8K154, Q8CHR6, Q9EQF5, Q00519	811	51	7691	3.90491	1.95e-05	5.9e-07	4.75e-07
KEGG_PATHWAY	Butanoate metabolism	8	1.50376	0.00014	Q9DBM2, Q61425, Q07417, Q8BWF0, P54869, Q8BMS1, D3Z106, Q8QZT1, Q91VA0	346	27	7691	6.58617	0.0283349	0.000845	0.00068		KEGG_PATHWAY	Arginine biosynthesis	12	1.00083	5.65e-07	Q8QZR5, Q8BGT5, P26443, Q91YI0, P16460, P11725, Q61176, P15105, Q571F8, Q8C196, P05201, P05202	811	19	7691	5.98949	0.000151	4.35e-06	3.51e-06
KEGG_PATHWAY	Retinol metabolism	14	2.63158	0.000152	Q8K169, Q63886, P28474, K9J7B2, Q62452, D3YWN0, Q64435, Q8R084, B2RT14, P00329, P24549, Q3UEP4, P56593, Q8K154, O35945	346	89	7691	3.49659	0.0306071	0.000888	0.000715		KEGG_PATHWAY	Lysine degradation	20	1.66806	5.69e-07	Q60597, Q61425, Q8BH95, Q9CZS1, A0A0A0MQ73, Q9DBF1, Q9JLJ2, Q99K67, Q91ZE0, Q3U367, Q8CAY6, Q9DBM2, P47738, B1AV77, Q9WVM8, A0A0A0MQ68, Q9D2G2, Q9D826, Q8R1K4, Q8BMS1, Q8QZT1	811	52	7691	3.64744	0.000152	4.35e-06	3.51e-06
														KEGG_PATHWAY	Arginine and proline metabolism	19	1.58465	1.03e-06	Q6P8J2, Q8CHT0, Q9CZS1, Q9CPY7, Q9DBF1, Q61176, Q9JLJ2, Q9WU79, A2AS89, Q3U367, Q9DCU9, P47738, B1AV77, Q8BW75, Q04447, P07310, P29758, Q9D1A2, P05201, P05202	811	49	7691	3.67722	0.000276	7.67e-06	6.18e-06
														KEGG_PATHWAY	Porphyrin and chlorophyll metabolism	17	1.41785	1.61e-06	Q8K169, Q63886, Q923D2, E9Q9B5, A0A1B0GR97, K9J7B2, P22907, Q62452, D3YWN0, Q64435, Q8BJL9, Q8CGC7, Q8R084, B2RT14, P36552, D3Z1G7, Q3UEP4, P22315, Q8K154	811	41	7691	3.93212	0.000432	1.17e-05	9.4e-06
														KEGG_PATHWAY	Aminoacyl-tRNA biosynthesis	21	1.75146	8.18e-06	P32921, Q99JT1, Q91WQ3, Q6P6M7, A0A140LI89, D3Z158, D3YV21, Q9JJL8, Q8BYL4, Q9D0R2, Q3U186, Q8CGC7, Q9WUA2, Q8BML9, G3UY93, Q9CZD3, Q8BIJ6, Q8VDC0, E9PWN2, Q8CFI5, Q8BGQ7, Q9CYK1, Q9D0I9	811	66	7691	3.01743	0.00219084	5.77e-05	4.65e-05
														KEGG_PATHWAY	Pentose phosphate pathway	13	1.08424	2.46e-05	Q9QXD6, P06745, Q9CPQ9, Q9DCD0, Q64374, A6ZI44, Q93092, Q8CFX1, P40142, P05063, Q9D0F9, Q91Y97, P47857	811	30	7691	4.10945	0.00656918	0.000169	0.000136
														KEGG_PATHWAY	Non-alcoholic fatty liver disease (NAFLD)	35	2.9191	2.94e-05	Q9Z1P6, Q9CR68, P48771, P99028, Q9ERS2, Q3TLP8, Q9CPQ1, D3YUM1, A0A0R3P9C8, Q8K2B3, Q9CQB4, Q7TSJ7, Q9CZ13, Q9D6J6, Q9DB77, P62897, Q9DCT2, Q9CQJ8, Q9CPP6, Q05421, P12787, Q9CQZ6, P19783, P52503, Q9CQ54, Q9CQ75, Q9CXZ1, P19536, Q91VD9, Q9CQA3, O09111, Q99LC3, P56391, O89110, P60766	811	157	7691	2.11412	0.00783526	0.000197	0.000158
														KEGG_PATHWAY	Histidine metabolism	11	0.917431	5.05e-05	P35492, P47738, Q3UEL5, B1AV77, Q9DBA8, Q8BW75, Q9CZS1, Q91VF2, Q9DBF1, Q9JLJ2, Q9D1A2, Q3U367	811	23	7691	4.53552	0.0134353	0.00033	0.000266
														KEGG_PATHWAY	Primary bile acid biosynthesis	9	0.750626	8.7e-05	P51660, Q91X34, P32020, Q8VCX1, Q9DBG1, O09174, Q4LDG0, Q9QXD1, Q9EQC1	811	16	7691	5.33439	0.0230352	0.000555	0.000447
														KEGG_PATHWAY	Amino sugar and nucleotide sugar metabolism	16	1.33445	9.67e-05	P23591, P06745, P52792, O70475, A0A0R4J0B4, Q924M7, Q9R0N0, Q3UW64, Q99J77, Q91ZJ5, Q9Z2M7, Q9DCN2, Q9CYR6, Q8R059, Q8BTZ7, F2Z456, Q9D0F9	811	49	7691	3.09661	0.0255876	0.000603	0.000486
														KEGG_PATHWAY	Fructose and mannose metabolism	13	1.08424	0.000105	Q9QXD6, P23591, A0A0J9YTU1, Q9CPQ9, Q924M7, A6ZI44, Q64442, P17751, A0A0J9YU79, Q9Z2M7, P05063, Q8BTZ7, Q91Y97, P47857	811	34	7691	3.62599	0.0276648	0.000638	0.000514
														KEGG_PATHWAY	Cysteine and methionine metabolism	14	1.16764	0.000143	Q80SW1, Q91WT9, Q8VBT2, P52196, O35490, Q8VCN5, Q99J99, P14152, Q3THS6, Q91X83, P08249, A0A1B0GSR9, P05201, P05202	811	40	7691	3.31917	0.0375534	0.000851	0.000686
														KEGG_PATHWAY	PPAR signaling pathway	21	1.75146	0.00017	Q4VWZ5, D3Z041, P09813, Q921H8, A2A848, P97742, P52825, P12710, Q8VCH0, Q9DBG1, P31786, Q9R0H0, Q9DBM2, O55222, O35488, Q00623, P32020, Q9Z2V4, F2Z400, P45952, Q4LDG0, Q9QXD1, A0A0R4J083	811	80	7691	2.48938	0.0446474	0.000993	0.0008
														KEGG_PATHWAY	Fatty acid elongation	11	0.917431	0.000175	E9PYH2, Q61425, Q9QYR7, Q8BH95, Q8BWT1, Q9QYR9, Q99JY0, Q8BWN8, Q9DCS3, O70503, Q8BMS1	811	26	7691	4.01219	0.045697	0.000995	0.000802

### Sheet: Brain
d3-acetylated enriched biological processes														non-labelled acetylated proteins, KEGG enrichment
Category	Term	Count	%	PValue	Genes	List Total	Pop Hits	Pop Total	Fold Enrichment	Bonferroni	Benjamini	FDR		Category	Term	Count	%	PValue	Genes	List Total	Pop Hits	Pop Total	Fold Enrichment	Bonferroni	Benjamini	FDR
KEGG_PATHWAY	Carbon metabolism	20	6.62252	5.08265e-11	Q99K85, A0A0A0MQF6, O70250, A6ZI44, Q9Z2I8, Q8BMF4, P17751, P70404, Q91VA7, Q8C605, P14152, G3UVV4, Q99KI0, O88844, P05063, P17182, P08249, Q8QZS1, Q8QZT1, P05202	193	116	7691	6.87064	1.07752e-08	1.07752e-08	8.94546e-09		KEGG_PATHWAY	Carbon metabolism	68	6.75944	7.49337e-45	Q8BGT5, Q8BH95, Q9R0P3, O08749, A6ZI44, O70250, A3KG36, P17751, Q9EQ20, P12382, Q9CZN7, P52480, P09411, D3Z6E4, P08249, Q60597, P06745, Q9Z2I8, P35486, Q8BMF4, A2AQN4, Q99KE1, Q9Z2I9, Q99KI0, O88844, P05063, P05064, Q9D2G2, Q9D1I5, Q9CZU6, Q8BMS1, P54071, Q91W43, Q8QZT1, Q3U6K9, Q99K85, P26443, A0A0A0MQF6, E9Q1J7, Q9DCD0, Q93092, P70404, Q8K2B3, Q91VA7, Q91ZA3, P97807, B2RXT3, Q8BMF3, P40142, G3U…	601	116	7691	7.50169	1.94078e-42	1.94078e-42	1.50617e-42
KEGG_PATHWAY	Biosynthesis of antibiotics	23	7.61589	1.39201e-08	Q99K85, Q61239, A0A0A0MQF6, O70250, A6ZI44, Q9Z2I8, Q8BMF4, P17751, P70404, Q9DCL9, P16125, Q91VA7, Q8C605, P14152, G3UVV4, Q99KI0, O88844, P05063, Q9CYR6, P17182, P08249, Q8QZT1, P05202	193	214	7691	4.28292	2.95105e-06	1.47553e-06	1.22497e-06		KEGG_PATHWAY	Biosynthesis of antibiotics	87	8.64811	3.90799e-41	Q8BH95, Q99JY0, Q9CZS1, Q9WTP7, O08749, A6ZI44, O70250, Q9WUR9, A3KG36, P17751, Q99K67, A0A1B0GSX0, P12382, Q9CZN7, Q8BWT1, A0A0R4J203, Q8CBC8, P16460, E9Q4K3, P52480, P09411, D3Z6E4, P08249, Q60597, P06745, Q9Z2I8, P54869, P35486, Q3V117, Q8BMF4, A2AQN4, Q8CIH9, Q9Z2I9, Q99KI0, O88844, Q01237, P05063, P05064, Q9D2G2, Q9CZU6, Q8BMS1, A2AFQ2, P54071, Q91W43, Q8QZT1, Q3U6K9, Q91WT9, Q99K85, A0A0A0M…	601	214	7691	5.20252	1.01217e-38	5.06085e-39	3.92753e-39
KEGG_PATHWAY	Gap junction	14	4.63576	1.71798e-07	P05214, A0A0A0MQA5, Q60631, P84309, P99024, P68372, P11881, Q7TMM9, P68369, Q9CWF2, Q9ERD7, Q9Z1B3, Q9D6F9, F8VQ52	193	86	7691	6.48717	3.64204e-05	1.21404e-05	1.00788e-05		KEGG_PATHWAY	Metabolic pathways	227	22.5646	2.17968e-39	Q9CR68, P55264, O70250, Q9WUR9, A3KG36, Q99K67, A0A1B0GSX0, Q9DBT9, Q9Z1B3, P16460, Q8CBC8, D3Z1G7, E9Q4K3, P56480, A0A0R4J083, Q60597, Q8C5H8, Q924M7, Q6GT24, P12787, P54869, Q3V117, B1ARW4, Q9CQC7, F8WJ64, Q01237, Q9CZU6, P54071, Q80ZJ2, Q3UIU2, Q91W43, Q9DB20, Q91WT9, P56135, O70475, Q9CPQ8, Q9DCD0, P15105, Q9CPQ1, Q91ZJ5, Q8R1S0, Q91VA7, F7D3P8, P47738, Q9CQB4, Q8R123, Q9D3D9, P56382, P62814,…	601	1269	7691	2.28914	5.64537e-37	1.88179e-37	1.46038e-37
KEGG_PATHWAY	Biosynthesis of amino acids	13	4.30464	3.18594e-07	Q99K85, A0A0A0MQF6, O70250, A6ZI44, P17751, P70404, Q91VA7, Q8C605, Q99KI0, O88844, P05063, P17182, P05202	193	76	7691	6.8164	6.75396e-05	1.67112e-05	1.38735e-05		KEGG_PATHWAY	Huntington's disease	69	6.85885	1.13037e-27	Q9CR68, Q9D2Q7, Q9CQQ7, P48771, Q9DCJ5, Q7TMF3, Q69Z23, P17426, D3YUM1, Q3V132, Q9Z1B3, Q9CZ13, E9Q3M3, P48962, P56480, Q9DB77, P12787, Q03265, Q99KR7, Q9DBG3, P19783, J3QMG3, B1ARW4, Q9CQ75, E9Q0T8, P19536, Q9CQC7, F8WJ64, H3BIY9, Q3UIU2, Q99LC3, Q6IRU5, H3BKM0, Q9DB20, P51881, Q9Z1P6, Q60520, Q62108, P45481, P99028, Q68FD5, Q9ERS2, D3Z1U9, P84091, A0A0R3P9C8, Q9CPQ1, Q8K2B3, F7D3P8, O09106, Q9C…	601	198	7691	4.45956	2.92766e-25	7.31916e-26	5.68012e-26
KEGG_PATHWAY	Huntington's disease	20	6.62252	4.27708e-07	Q9CPP6, P51881, Q68FD5, P12787, Q03265, Q9DBG3, Q69Z23, P11881, P17427, Q9CQ54, D3YUM1, Q9CQ75, E9Q0T8, Q9Z1B3, P09671, P56480, P56391, Q6IRU5, Q9CQJ8, Q9DB20	193	198	7691	4.02523	9.067e-05	1.67112e-05	1.38735e-05		KEGG_PATHWAY	Parkinson's disease	59	5.86481	5.65598e-27	P84309, Q9CR68, Q9D2Q7, Q9CQQ7, P48771, Q9DCJ5, Q7TMF3, D3YUM1, Q9R0P9, Q3V132, Q9CZ13, P48962, P56480, Q9DB77, B2RSH2, Q9Z2Q6, P12787, Q03265, Q99KR7, P19783, J3QMG3, B1ARW4, Q9CQ75, P19536, Q9CQC7, F8WJ64, Q3UIU2, Q99LC3, Q9DB20, P51881, Q9Z1P6, P99028, Q9ERS2, D3Z1U9, O55042, A0A0R3P9C8, Q9CPQ1, Q8K2B3, F7D3P8, Q9CQB4, Q9D3D9, Q9DCX2, Q9DC70, P56382, Q9D6J6, P62897, Q9DCT2, Q9CQJ8, Q9CPP6, P97…	601	149	7691	5.06727	1.4649e-24	2.9298e-25	2.2737e-25
KEGG_PATHWAY	Endocrine and other factor-regulated calcium reabsorption	11	3.64238	4.72959e-07	P14231, P39053, Q9Z1B3, Q68FD5, Q6PIE5, Q9DBG3, A0A0J9YUN4, F8VQ52, Q8VDN2, P17427, Q6IRU5, A0A0G2JGX4	193	52	7691	8.42975	0.000100262	1.67112e-05	1.38735e-05		KEGG_PATHWAY	Oxidative phosphorylation	55	5.4672	4.03522e-25	A0A0N4SW07, Q9CR68, Q8BVE3, Q9D2Q7, Q9CQQ7, P48771, Q9DCJ5, Q7TMF3, P51863, D3YUM1, Q9CZ13, P56480, Q9DB77, P12787, Q03265, Q9Z1G4, P19783, B1ARW4, Q9CQ75, P19536, Q9CQC7, F8WJ64, Q3UIU2, Q99LC3, Q9DB20, Q9Z1P6, P56135, P99028, Q9CPQ8, Q9ERS2, P50516, D3Z1U9, A0A0R3P9C8, Q9CPQ1, Q8K2B3, P57746, F7D3P8, Q9CQB4, P50518, Q9D3D9, Q9DCX2, Q9DC70, P56382, P62814, Q9D6J6, Q9DCT2, Q9CQJ8, Q9CPP6, P97450,…	601	139	7691	5.06356	1.04512e-22	1.74187e-23	1.3518e-23
KEGG_PATHWAY	Gastric acid secretion	12	3.97351	1.4106e-06	P84309, P28652, P14231, Q9Z1B3, P26040, E9QNX7, Q6PIE5, P0DP27, F8VQ52, P11881, Q8VDN2, A0A0G2JGX4	193	72	7691	6.64162	0.000299002	4.27209e-05	3.54664e-05		KEGG_PATHWAY	Alzheimer's disease	57	5.666	5.83336e-21	Q9CR68, Q9D2Q7, Q9CQQ7, P48771, Q9DCJ5, Q7TMF3, D3YUM1, P63085, Q9JHR7, Q9Z1B3, Q9CZ13, P56480, Q9DB77, P49615, P12787, Q03265, P19783, B1ARW4, Q9CQ75, P19536, Q9CQC7, F8WJ64, O55143, A2AFQ2, Q3UIU2, Q99LC3, Q9DB20, Q9Z1P6, A0A0A0MQF6, P99028, Q9ERS2, D3Z1U9, O55042, A0A0R3P9C8, Q9CPQ1, Q8K2B3, F7D3P8, Q9CQB4, Q9D3D9, Q9DCX2, Q9DC70, P56382, P08226, Q9D6J6, P62897, Q9DCT2, Q9CQJ8, A0A0A0MQC7, Q9C…	601	177	7691	4.12107	1.51084e-18	2.15834e-19	1.67501e-19
KEGG_PATHWAY	Oxidative phosphorylation	15	4.96689	8.63187e-06	Q9CPP6, Q9CPQ8, P12787, Q9Z1G4, Q03265, P50516, Q9CQ54, D3YUM1, Q9CQ75, E9QNX7, P62814, P56480, P56391, Q9CQJ8, Q9DB20	193	139	7691	4.30033	0.00182829	0.000228745	0.000189901		KEGG_PATHWAY	Valine, leucine and isoleucine degradation	32	3.18091	8.53625e-21	Q9D0K2, Q3URE1, Q8BH95, Q9CZS1, E9Q1J7, Q99JY0, O08749, Q9DBF1, Q9EQ20, Q91ZA3, P47738, Q99MR8, Q8BWT1, Q8CBC8, E9Q4K3, A0A0R4J023, P45952, Q8QZS1, P61922, Q61425, Q3ULD5, P53395, P54869, Q99L13, Q9JHI5, Q3U367, P16332, E9Q5L3, P38060, Q9D1I5, Q8BMS1, A2AFQ2, Q8QZT1	601	55	7691	7.44553	2.21089e-18	2.76361e-19	2.14473e-19
KEGG_PATHWAY	Citrate cycle (TCA cycle)	8	2.64901	1.07389e-05	Q91VA7, P14152, Q99KI0, O88844, Q9Z2I8, Q8BMF4, P08249, P70404	193	32	7691	9.96244	0.00227407	0.000252961	0.000210005		KEGG_PATHWAY	Citrate cycle (TCA cycle)	24	2.38569	3.09521e-19	O08749, P70404, Q8K2B3, Q91VA7, P97807, B2RXT3, P08249, Q60597, Q9WUM5, Q9Z2I8, P35486, Q9D051, Q8BMF4, Q3V117, A0A0U1RP68, G5E8R3, Q9CQA3, A0A1L1STE6, P14152, Q9Z2I9, Q99KI0, O88844, Q9D2G2, Q9CZU6, P54071	601	32	7691	9.59775	8.0166e-17	8.90734e-18	6.91264e-18
KEGG_PATHWAY	Proximal tubule bicarbonate reclamation	7	2.31788	1.19679e-05	E9Q8N8, P14231, P14152, Q6PIE5, Q8VDN2, D3Z7P3, A0A0G2JGX4	193	22	7691	12.6795	0.00253398	0.000253719	0.000210634		KEGG_PATHWAY	Biosynthesis of amino acids	33	3.28032	1.46509e-16	Q91WT9, Q99K85, Q8BGT5, A0A0A0MQF6, O70250, A6ZI44, Q93092, P17751, P15105, P70404, Q91VA7, P12382, Q9CZN7, P40142, Q8CBC8, Q9DBJ1, P16460, E9Q4K3, P09411, P52480, D3Z6E4, P47857, A0A0U1RP68, G5E8R3, Q8C605, A0A1L1STE6, P09041, Q99KI0, O88844, P05063, P05064, P17183, P17182, Q9CZU6, P54071, P05201, Q3U6K9, P05202	601	76	7691	5.55659	2.87548e-14	3.79459e-15	2.94484e-15
KEGG_PATHWAY	Salivary secretion	11	3.64238	1.9075e-05	P84309, Q3UHH0, P14231, Q9Z1B3, Q6PIE5, P0DP27, F8VQ52, G5E829, P11881, Q8VDN2, A0A0G2JGX4	193	77	7691	5.69282	0.00403578	0.000356694	0.000296123		KEGG_PATHWAY	Glycolysis / Gluconeogenesis	29	2.8827	1.05274e-14	A0A0A0MQF6, Q9CZS1, O08749, O70250, A6ZI44, Q9DBF1, P17751, A0A1B0GSX0, P16125, P12382, P47738, G3UVV4, Q9DBJ1, P09411, P52480, Q99NB1, D3Z6E4, P47857, P06745, P28474, P35486, Q9D051, Q8BMF4, A2AQN4, Q3U367, Q8C605, P09041, P05063, P05064, P17183, P17182	601	66	7691	5.62293	2.7317e-12	2.47872e-13	1.92364e-13
KEGG_PATHWAY	Synaptic vesicle cycle	10	3.31126	2.01902e-05	P46096, P84086, P39053, Q68FD5, Q9Z1G4, Q9DBG3, A0A0J9YUN4, P50516, P62814, P17427, Q6IRU5	193	62	7691	6.42738	0.00427122	0.000356694	0.000296123		KEGG_PATHWAY	Propanoate metabolism	19	1.88867	2.16963e-14	Q9D9V3, Q8BH95, E9Q1J7, Q9WUM5, Q9Z2I8, A2AQN4, Q9EQ20, A0A1B0GSX0, P16125, Q91ZA3, P16332, Q9Z2I9, Q99NB1, Q9D1I5, P45952, Q8BMS1, Q8QZS1, P61922, Q8QZT1	601	27	7691	9.0053	5.60718e-12	4.68278e-13	3.63413e-13
KEGG_PATHWAY	Glycolysis / Gluconeogenesis	10	3.31126	3.37998e-05	P16125, Q8C605, A0A0A0MQF6, G3UVV4, P05063, A6ZI44, O70250, P17182, Q8BMF4, P17751	193	66	7691	6.03784	0.00714007	0.000544454	0.000451999		KEGG_PATHWAY	Pyruvate metabolism	21	2.08748	8.65207e-13	Q9CZS1, Q99KB8, O08749, Q9DBF1, P35486, Q9D051, Q8BMF4, A2AQN4, Q3U367, A0A1B0GSX0, P16125, Q99KE1, G5E8R3, P97807, Q8BMF3, P47738, P14152, P52480, Q99NB1, P08249, Q8QZT1	601	39	7691	6.89069	2.24086e-10	1.72376e-11	1.33774e-11
KEGG_PATHWAY	Pancreatic secretion	12	3.97351	3.59545e-05	P84309, E9Q8N8, Q3UHH0, P14231, Q9Z1B3, Q6PIE5, Q9WVC8, F8VQ52, G5E829, P11881, Q8VDN2, A0A0G2JGX4	193	100	7691	4.78197	0.00759351	0.000544454	0.000451999		KEGG_PATHWAY	Fatty acid degradation	21	2.08748	1.68327e-10	Q9WUR2, Q61425, P28474, Q8BH95, Q99JY0, Q9CZS1, P52825, Q9DBF1, Q91WC3, P50544, Q3U367, Q8BGD5, P42125, P47738, Q8BWT1, A0A0A0MQ68, E9Q5L3, P45952, Q8BMS1, Q8QZT1, A0A0R4J083	601	49	7691	5.48443	4.35967e-08	2.90645e-09	2.25558e-09
KEGG_PATHWAY	cGMP-PKG signaling pathway	15	4.96689	5.26053e-05	P51881, P84309, P70336, P11881, Q8VDN2, Q3UHH0, P14231, Q9Z1B3, Q3UHU8, Q6PIE5, P0DP27, F8VQ52, G5E829, P27601, A0A0G2JGX4	193	163	7691	3.66715	0.0110907	0.000743488	0.000617236		KEGG_PATHWAY	Arginine and proline metabolism	16	1.59046	2.62191e-06	Q9D964, A0A0G2JFX0, Q6P8J2, Q8CHT0, Q9CZS1, Q9CPY7, Q9DBF1, P30275, Q9WU79, Q3U367, P47738, A0A0R4J203, Q8BW75, Q04447, P29758, P05201, P05202	601	49	7691	4.17861	0.000678845	2.9525e-05	2.29132e-05
														KEGG_PATHWAY	Glycine, serine and threonine metabolism	14	1.39165	5.83711e-06	Q9D964, A0A0G2JFX0, Q91WT9, Q99K85, O08749, O70250, Q9DBF1, Q9DBT9, Q9CZN7, A0A0R4J203, O88986, Q8BW75, Q9DBJ1, Q91W43, A2AH52, Q3U6K9	601	40	7691	4.47895	0.00151067	6.29922e-05	4.88858e-05
														KEGG_PATHWAY	Tryptophan metabolism	15	1.49105	8.09036e-06	Q71RI9, Q60597, Q61425, P24270, Q8BH95, Q9CZS1, Q9DBF1, Q3U367, B2RXT3, P47738, Q8BW75, A0A0A0MQ68, Q3TZH2, Q8BMS1, Q8QZT1	601	47	7691	4.08415	0.00209322	8.38161e-05	6.50465e-05
														KEGG_PATHWAY	Bacterial invasion of epithelial cells	19	1.88867	2.22749e-05	F8VQL0, Q60598, Q64727, Q8C1B7, Q9R1T4, Q68FD5, A0A0J9YUN4, Q9R0Q6, Q3TLP8, B7ZC46, P63001, O55222, E9QLL2, Q9CVB6, P39053, Q3TCR7, Q6PFA2, Q6IRU5, P60766, A0A1B0GSI1, P60710	601	78	7691	3.11722	0.00575264	0.000221892	0.000172202
														KEGG_PATHWAY	beta-Alanine metabolism	12	1.19284	2.34749e-05	P47738, Q8BH95, Q9CZS1, P48320, Q9DBF1, P45952, Q8BMS1, P48318, Q8QZS1, P61922, Q9EQ20, Q3U367	601	33	7691	4.65346	0.00606163	0.000225185	0.000174758
														KEGG_PATHWAY	Ribosome	27	2.6839	4.61982e-05	P53026, A0A0U1RQ71, Q9D823, Q80X85, P62281, P12970, I7HLV2, P62754, Q99N93, P97351, Q9CR57, Q8R2L5, P62849, D3YUT3, P14148, Q99N96, P63276, P84099, A0A0G2JGY8, P61358, Q6ZWV7, P47963, A0A1L1SQA8, P27659, P62983, P60867, P41105	601	145	7691	2.38289	0.0118943	0.000427333	0.000331637
														KEGG_PATHWAY	Gap junction	19	1.88867	8.85888e-05	P05214, A0A0A0MQA5, P84309, P99024, P68372, Q3UX10, P51830, Q7TMM9, P68404, P68369, Q9CWF2, Q2NKI4, Q9ERD7, P63085, Q9Z1B3, Q9D6F9, P63318, B2RSH2, Q9JJZ2, P08752	601	86	7691	2.82725	0.0226843	0.00079119	0.000614012
														KEGG_PATHWAY	Fatty acid elongation	10	0.994036	9.40552e-05	E9PYH2, Q61425, O55137, Q8BH95, Q8BWT1, Q9QYR9, Q99JY0, Q9DCS3, O70503, Q8BMS1	601	26	7691	4.92192	0.0240671	0.00081201	0.00063017
														KEGG_PATHWAY	Gastric acid secretion	17	1.68986	0.000102563	P84309, P28652, E9Q1W0, P11798, Q8VDN2, P51830, P68404, Q2NKI4, Q9Z1B3, P14094, Q6PIE5, P63318, P0DP27, P00920, D3YYN7, Q923T9, B2RSH2, P08752, A0A0G2JGX4	601	72	7691	3.02152	0.0262154	0.000856898	0.000665006
														KEGG_PATHWAY	Lysine degradation	14	1.39165	0.000128589	Q60597, Q61425, Q8BH95, Q9CZS1, A0A0A0MQ73, Q9DBF1, Q99K67, Q3U367, B2RXT3, P47738, A0A0A0MQ68, Q9D2G2, Q8BMS1, Q8QZT1	601	52	7691	3.44535	0.032758	0.00104076	0.000807697
														KEGG_PATHWAY	Proximal tubule bicarbonate reclamation	9	0.894632	0.000156494	D3Z7P4, E9Q8N8, P26443, P14152, P14094, Q6PIE5, P00920, D3YYN7, Q8VDN2, D3Z7P3, A0A0G2JGX4	601	22	7691	5.23514	0.0397245	0.00122824	0.000953188

### Sheet: Lung
d3-acetylated enriched biological processes														non-labelled acetylated proteins, KEGG enrichment
Category	Term	Count	%	PValue	Genes	List Total	Pop Hits	Pop Total	Fold Enrichment	Bonferroni	Benjamini	FDR		Category	Term	Count	%	PValue	Genes	List Total	Pop Hits	Pop Total	Fold Enrichment	Bonferroni	Benjamini	FDR
KEGG_PATHWAY	Phagosome	18	5.57276	1.57161e-06	A0A0A0MQA5, P99024, A2AAA9, Q9CQI1, Q922F4, P35564, P50516, P68372, B1ATY1, Q7TMM9, P68369, Q9CWF2, Q9ERD7, P09055, P01027, P62814, P60710, P05213	198	171	7691	4.08878	0.000336268	0.000336324	0.000311178		KEGG_PATHWAY	Carbon metabolism	71	7.20812	1.52891e-47	Q8BH95, Q5SX59, Q9R0P3, O08749, A6ZI44, P16858, Q3TQP6, A3KG36, P17751, Q9EQ20, P12382, Q9CZN7, P52480, P09411, Q91Y97, P08249, Q8C196, Q60597, P06745, G3XA25, Q9Z2I8, P35486, Q8BMF4, A0A0N4SUX5, A2AQN4, Q99KE1, Q07417, Q9Z2I9, Q99KI0, O88844, Q9D2G2, Q9D1I5, Q9CZU6, H3BL62, Q8BMS1, P54071, Q91W43, Q8QZT1, P26443, A0A0A0MQF6, Q9CPQ9, E9Q1J7, Q9DCD0, Q93092, P70404, Q8K2B3, A0A0U1RPT5, Q91VA7, Q91…	624	116	7691	7.54395	3.92929e-45	3.92929e-45	3.24129e-45
KEGG_PATHWAY	Complement and coagulation cascades	11	3.40557	2.12131e-05	O08677, P07758, Q00897, P20352, E9PV24, Q8VCM7, P01027, Q6S9I2, P06909, P22599, Q8K0E8	198	76	7691	5.62208	0.00452935	0.0022698	0.00210009		KEGG_PATHWAY	Biosynthesis of antibiotics	94	9.54315	1.32759e-46	Q8BH95, P11725, Q9WTP7, A0A0G2JEB3, Q3U3J1, P16858, A3KG36, Q99K67, Q9WTP6, P12382, Q9CZN7, P16460, H3BJZ9, P09411, Q91Y97, Q60597, Q91YI0, Q920E5, P54869, P35486, Q3V117, Q8CIH9, O88844, Q9CZU6, H3BL62, Q8BMS1, P54071, Q91W43, A0A0A0MQF6, Q9CPQ9, Q9DCD0, Q93092, Q8K2B3, Q91ZJ5, Q91VA7, Q91ZA3, P47738, P40142, Q9DBJ1, A0A0A0MQ68, Q99N15, Q99NB1, Q9D0F9, P45952, A0A1B0GX27, P47857, Q61425, P53395,…	624	214	7691	5.41393	3.41192e-44	1.70596e-44	1.40725e-44
KEGG_PATHWAY	Carbon metabolism	13	4.02477	3.80594e-05	P26443, P06745, A0A0A0MQF6, A6ZI44, Q8CFX1, P14152, Q99KI0, O88844, P05063, P52480, P09411, P08249, P05202	198	116	7691	4.35314	0.00811179	0.0027149	0.00251192		KEGG_PATHWAY	Metabolic pathways	230	23.3503	6.07802e-38	P55264, D6RG60, Q3U3J1, O35490, A3KG36, Q99K67, Q9WTP6, Q9DBT9, P16460, D3Z1G7, P56480, A2AKV1, Q91Y97, A0A0R4J083, Q60597, Q3TNA1, Q91YI0, Q8C5H8, Q920E5, A0A087WSU3, Q6GT24, P12787, P54869, Q3V117, Q571F8, A6H6J2, Q9D110, P32020, Q9CZU6, H3BL62, Q9D1A2, P54071, Q3UIU2, Q91W43, Q9DB20, P56135, Q9CPQ9, Q9CPQ8, Q9DCD0, Q9CPQ1, Q91ZJ5, Q8R1S0, Q91VA7, P47739, P47738, Q5RKZ7, Q9CQB4, P00329, Q8R123,…	624	1269	7691	2.2339	1.56205e-35	5.20683e-36	4.29513e-36
KEGG_PATHWAY	Leukocyte transendothelial migration	12	3.71517	0.000206013	Q9QUI0, P26041, P70460, Q64727, P30999, P09055, P26040, Q9QVP9, Q9JHG7, B1ATY1, P60766, P60710	198	118	7691	3.95018	0.0431334	0.0110217	0.0101976		KEGG_PATHWAY	Valine, leucine and isoleucine degradation	38	3.85787	5.17579e-28	Q9D0K2, Q8BH95, Q9CZS1, E9Q1J7, Q99JY0, O08749, Q3U3J1, Q9EQ20, Q91ZA3, P47738, Q99MR8, Q8BWT1, Q99N15, H3BJZ9, A0A0R4J023, P45952, A0A1B0GX27, Q8QZS1, P61922, Q61425, Q3ULD5, P53395, G3XA25, Q6P3A8, P54869, D3YTT4, Q99L13, Q9JHI5, Q3U367, Q9DBM2, O35855, P16332, Q07417, B1AV77, E9Q5L3, P38060, Q9D1I5, H3BL62, Q8BMS1, A2AFQ2, Q8QZT1	624	55	7691	8.51568	1.33018e-25	3.32544e-26	2.74317e-26
KEGG_PATHWAY	Glycolysis / Gluconeogenesis	9	2.78638	0.000258329	P06745, A0A0A0MQF6, P00329, P05063, P52480, A6ZI44, P09411, Q9DBF1, A0A1B0GSX0	198	66	7691	5.29683	0.0537888	0.0110565	0.0102298		KEGG_PATHWAY	Glycolysis / Gluconeogenesis	33	3.35025	2.54433e-18	A0A0A0MQF6, Q9CZS1, Q9CPQ9, Q5SX59, O08749, A6ZI44, P16858, P17751, A0A0U1RPT5, P47739, P12382, P47738, P00329, G3UVV4, Q9DBJ1, P09411, P52480, Q99NB1, Q9D0F9, Q91Y97, P47857, Q64437, P06745, P28474, Q9JII6, P35486, Q9D051, Q8BMF4, A0A0N4SUX5, A2AQN4, Q3U367, Q8C605, B1AV77, P17182, A0A1B0GSR9	624	66	7691	6.16266	6.53893e-16	1.30779e-16	1.0788e-16
KEGG_PATHWAY	Gap junction	10	3.09598	0.000330759	A0A0A0MQA5, P68369, P99024, Q9CWF2, Q9ERD7, P63085, Q922F4, P68372, Q7TMM9, P05213	198	86	7691	4.51668	0.0683463	0.0117971	0.010915		KEGG_PATHWAY	Biosynthesis of amino acids	35	3.5533	5.20132e-18	A0A0A0MQF6, Q9CPQ9, Q5SX59, P11725, A6ZI44, P16858, Q61176, Q93092, P17751, P70404, A0A0U1RPT5, Q91VA7, P12382, Q9CZN7, P40142, Q9DBJ1, P16460, P09411, P52480, A0A1B0GX27, Q91Y97, P47857, Q8C196, Q91YI0, A0A0N4SUX5, Q8VCN5, G5E8R3, O35855, Q8C605, A0A1L1STE6, Q99KI0, O88844, Q91X83, P17182, Q9CZU6, P54071, P05201, P05202	624	76	7691	5.67613	1.33674e-15	2.2279e-16	1.8378e-16
KEGG_PATHWAY	Platelet activation	12	3.71517	0.000511454	Q9QUI0, P22437, P70460, P63085, P09055, Q9JHG7, E9PV24, Q8VCM7, B1ATY1, P60710, Q8K0E8, P26039	198	131	7691	3.55818	0.103699	0.0156359	0.0144668		KEGG_PATHWAY	Citrate cycle (TCA cycle)	23	2.33503	1.96001e-17	Q60597, O08749, Q9WUM5, Q9Z2I8, P35486, Q9D051, Q8BMF4, Q3V117, P70404, Q8K2B3, Q91VA7, G5E8R3, P97807, Q9CQA3, A0A1L1STE6, P14152, Q9Z2I9, Q99KI0, O88844, Q9D2G2, Q9CZU6, P08249, P54071	624	32	7691	8.85882	5.03724e-15	7.19605e-16	5.93604e-16
KEGG_PATHWAY	Biosynthesis of amino acids	9	2.78638	0.000681773	A0A0A0MQF6, Q99KI0, O88844, P05063, P52480, A6ZI44, P09411, P15105, P05202	198	76	7691	4.59988	0.135798	0.0182374	0.0168739		KEGG_PATHWAY	Propanoate metabolism	20	2.03046	1.74106e-15	Q9D9V3, Q8BH95, E9Q1J7, G3XA25, Q9WUM5, Q9Z2I8, A2AQN4, Q9EQ20, Q9DBM2, Q91ZA3, P16332, Q9Z2I9, Q99NB1, Q9D1I5, H3BL62, P45952, Q8BMS1, Q8QZS1, P61922, Q8QZT1, A0A1B0GSR9	624	27	7691	9.12987	4.56524e-13	5.59314e-14	4.6138e-14
KEGG_PATHWAY	Bacterial invasion of epithelial cells	9	2.78638	0.000811611	Q9QUI0, Q64727, P09055, Q68FD5, Q9JHG7, P42208, B1ATY1, P60766, P60710	198	78	7691	4.48193	0.159497	0.0192983	0.0178554		KEGG_PATHWAY	Pyruvate metabolism	23	2.33503	9.30158e-15	Q9CZS1, Q99KB8, G3XA25, O08749, P35486, Q9D051, Q9CPU0, Q3TQP6, Q8BMF4, A2AQN4, Q3U367, Q99KE1, G5E8R3, P97807, Q8BMF3, P47738, P14152, B1AV77, P52480, Q99NB1, P08249, Q8QZT1, A0A1B0GSR9	624	39	7691	7.26878	2.39675e-12	2.65612e-13	2.19104e-13
														KEGG_PATHWAY	Fatty acid degradation	25	2.53807	3.79691e-14	Q9WUR2, Q8BH95, Q9CZS1, Q99JY0, P42125, P47738, P00329, Q8BWT1, A0A0A0MQ68, H3BJZ9, P45952, A0A0R4J083, Q64437, Q61425, P28474, G3XA25, P52825, P50544, Q3U367, Q9DBM2, Q07417, B1AV77, E9Q5L3, Q8BMS1, Q8QZT1	624	49	7691	6.28843	9.75819e-12	9.75806e-13	8.04945e-13
														KEGG_PATHWAY	Oxidative phosphorylation	36	3.65482	7.07177e-10	P56135, Q9D2Q7, P99028, Q9CPQ8, Q9CQQ7, D6RG60, P50516, Q9CPQ1, D3YUM1, Q8K2B3, Q9CQB4, Q9D3D9, Q9CZ13, Q9DCX2, Q9DC70, P56382, P62814, P56480, A2AKV1, Q9D6J6, Q9DB77, Q9CQJ8, Q9D819, P97450, P03930, A0A087WSU3, P12787, Q03265, Q9CQZ6, Q91VM9, P19783, Q9CQ75, P19536, Q8C2Q8, Q91VD9, Q9CQA3, P56394, Q99LC3, Q3UIU2, Q9DB20	624	139	7691	3.19217	1.81745e-07	1.51454e-08	1.24935e-08
														KEGG_PATHWAY	Fatty acid metabolism	21	2.13198	7.76352e-10	Q61425, Q8R3F5, Q8BH95, P19096, Q99JY0, Q9D404, G3XA25, P52825, Q99MZ7, P50544, Q9DBM2, Q07417, Q8BWT1, E9Q5L3, H3BJZ9, P45952, Q9DCS3, O70503, Q8BMS1, Q8QZT1, A0A0R4J083	624	51	7691	5.07513	1.99523e-07	1.53479e-08	1.26605e-08
														KEGG_PATHWAY	Glyoxylate and dicarboxylate metabolism	16	1.62437	9.56935e-10	P24270, E9Q1J7, G3XA25, O08749, Q91WK5, Q91ZA3, P16332, Q9CZN7, P14152, Q99KI0, Q8CHP8, Q9D1I5, H3BL62, Q9CZU6, P08249, Q91W43, Q8QZT1	624	29	7691	6.80018	2.45932e-07	1.75666e-08	1.44907e-08
														KEGG_PATHWAY	Butanoate metabolism	14	1.42132	3.95849e-08	Q9D0K2, Q61425, Q8BH95, G3XA25, Q8BWF0, P54869, D3Z106, Q9DBM2, Q07417, Q3UNX5, P38060, Q8BMS1, P61922, Q8QZT1	624	27	7691	6.39091	1.01733e-05	6.35832e-07	5.245e-07
														KEGG_PATHWAY	Lysine degradation	18	1.82741	3.33396e-07	Q60597, Q61425, P55200, Q8BH95, Q9CZS1, G3XA25, A0A0A0MQ73, Q99K67, Q91ZE0, Q3U367, Q9DBM2, P47738, B1AV77, A0A0A0MQ68, F8WI37, Q9D2G2, Q8BMS1, Q8QZT1	624	52	7691	4.26646	8.56791e-05	4.76015e-06	3.92666e-06
														KEGG_PATHWAY	Metabolism of xenobiotics by cytochrome P450	20	2.03046	3.76484e-07	Q64437, P30115, P10649, P24472, Q91VS7, P28474, Q9DBB8, P15626, P33267, Q99L20, P47739, F6WHQ7, P00329, P19639, Q64471, Q9DCM2, P08074, G5E8M7, O09131, P48758, Q8K354	624	64	7691	3.85166	9.67517e-05	5.09244e-06	4.20077e-06
														KEGG_PATHWAY	Alanine, aspartate and glutamate metabolism	15	1.52284	4.787e-07	P26443, Q91YI0, Q8CHT0, P28650, Q8BWF0, Q571F8, D3Z7P3, P54822, D3Z7P4, Q8CIH9, P16460, H7BWY3, P61922, E9Q3T7, Q8C196, P05201, P05202	624	37	7691	4.99675	0.000123018	6.1513e-06	5.07422e-06
														KEGG_PATHWAY	beta-Alanine metabolism	14	1.42132	7.16011e-07	Q8BH95, Q9CZS1, Q9EQ20, Q3U367, Q9DBM2, P47739, P47738, B1AV77, P45952, Q8BMS1, Q8CHR6, Q9D1A2, Q8QZS1, P61922	624	33	7691	5.22892	0.000183998	8.76261e-06	7.2283e-06
														KEGG_PATHWAY	Glutathione metabolism	18	1.82741	8.22908e-07	P30115, P10649, P24472, Q91VS7, O70325, P47791, Q9DCD0, P15626, A0A0A6YY34, A3KG36, Q99L20, F6WHQ7, A0A0A6YVV2, P19639, Q00612, Q64471, Q9DCM2, O88844, G5E8M7, O09131, P54071	624	55	7691	4.03374	0.000211465	9.61306e-06	7.92984e-06
														KEGG_PATHWAY	Pentose phosphate pathway	13	1.3198	1.59272e-06	P06745, Q9CPQ9, Q9DCD0, Q64374, A6ZI44, Q93092, A3KG36, A0A0U1RPT5, P12382, Q8C605, P40142, Q00612, Q9D0F9, Q91Y97, P47857	624	30	7691	5.34097	0.000409244	1.77969e-05	1.46807e-05
														KEGG_PATHWAY	Peroxisome	22	2.2335	1.73829e-06	P51660, P34914, Q9WUR2, P24270, H7BX88, P99029, A0A0G2JDI9, P35700, Q99MZ7, Q9DBM2, O35459, P09671, P32020, Q9DCM2, O88844, H3BJZ9, P38060, P55096, P98192, O09174, Q99LB2, P54071, Q00519	624	83	7691	3.26695	0.000446642	1.86142e-05	1.53549e-05
														KEGG_PATHWAY	Tryptophan metabolism	16	1.62437	2.32958e-06	Q71RI9, Q60597, Q61425, P24270, Q8BH95, Q9CZS1, P40936, G3XA25, Q3U367, Q9DBM2, E9Q3X6, P47738, B1AV77, Q8BW75, A0A0A0MQ68, Q8BMS1, Q8QZT1	624	47	7691	4.19585	0.000598525	2.39481e-05	1.97549e-05
														KEGG_PATHWAY	Drug metabolism - cytochrome P450	19	1.92893	2.99569e-06	Q64437, P30115, P10649, P24472, P50285, Q91VS7, P28474, Q8K2I3, P97501, P15626, Q99L20, P47739, E9Q3X6, F6WHQ7, P00329, P19639, Q8BW75, Q64471, Q9DCM2, G5E8M7, O09131	624	66	7691	3.5482	0.000769597	2.96112e-05	2.44264e-05
														KEGG_PATHWAY	Arginine biosynthesis	10	1.01523	6.24845e-06	D3Z7P4, P26443, Q91YI0, P16460, P11725, Q61176, Q571F8, D3Z7P3, Q8C196, P05201, P05202	624	19	7691	6.48701	0.00160457	5.73519e-05	4.73097e-05
														KEGG_PATHWAY	2-Oxocarboxylic acid metabolism	10	1.01523	6.24845e-06	Q91VA7, O35855, A0A1L1STE6, Q99KI0, O88844, Q9CZU6, A0A1B0GX27, P54071, P70404, P05201, P05202	624	19	7691	6.48701	0.00160457	5.73519e-05	4.73097e-05
														KEGG_PATHWAY	Glycine, serine and threonine metabolism	14	1.42132	8.82904e-06	Q9QXF8, Q8BJ64, Q99LB7, O08749, Q91WK5, O35490, Q8VCN5, Q9DBT9, E9Q3X6, Q9CZN7, O88986, Q8BW75, Q9DBJ1, H7BWY3, Q91W43	624	40	7691	4.31386	0.0022665	7.82435e-05	6.45433e-05
														KEGG_PATHWAY	Bacterial invasion of epithelial cells	20	2.03046	9.8322e-06	P26231, Q60598, A0A0J9YV30, Q9WV32, Q64727, Q8C1B7, Q68FD5, Q9R0Q6, B1ATY1, Q3TLP8, B7ZC46, O55222, Q3UHL6, Q9CVB6, P09055, H3BKG0, Q3TCR7, Q6PFA2, P60766, P60710	624	78	7691	3.16034	0.0025237	8.42292e-05	6.94809e-05
														KEGG_PATHWAY	Arginine and proline metabolism	15	1.52284	2.11941e-05	Q6P8J2, Q8CHT0, Q9CZS1, P30275, Q61176, Q6P8J7, Q3U367, E9Q3X6, P47738, B1AV77, Q8BW75, P07310, P29758, Q9D1A2, P05201, P05202	624	49	7691	3.77306	0.00543214	0.000175706	0.00014494
														KEGG_PATHWAY	Chemical carcinogenesis	20	2.03046	0.000114025	Q64437, P30115, P10649, Q71RI9, P24472, Q91VS7, P28474, P15626, Q64464, A6H6J2, Q99L20, P47739, F6WHQ7, P00329, P19639, Q9WUD0, Q64471, Q9DCM2, G5E8M7, O09131, P48758	624	92	7691	2.67942	0.0288809	0.000915767	0.000755418
														KEGG_PATHWAY	Ribosome	26	2.63959	0.000224971	P53026, F7CJS8, A0A0U1RQ71, B1ARA5, Q9D823, D3YV43, P62281, P12970, Q921R2, A2BH06, P62754, P62908, P97351, Q9CR57, P62849, Q9D1R9, D3YUT3, Q99N96, P84099, P47962, P61358, Q6ZWV7, P62702, P47963, A0A1L1SQA8, P62983, P60867, P61514	624	145	7691	2.21006	0.056184	0.00175205	0.00144527
														KEGG_PATHWAY	Fructose and mannose metabolism	11	1.11675	0.000247888	P12382, Q8C605, G3UVV4, Q9CPQ9, P45376, A6ZI44, Q64442, Q91Y97, P47857, P17751, Q9Z2M7, A0A0U1RPT5	624	34	7691	3.9876	0.0617278	0.00187374	0.00154566
														KEGG_PATHWAY	Focal adhesion	32	3.24873	0.000571708	Q62523, Q64727, A1BN54, Q8BTM8, Q3TLP8, B7FAV1, G5E874, Q3UHL6, P09055, Q7TSJ7, P62835, E9PWQ3, P62137, P60710, P26039, Q9JI91, Q80X90, A0A0J9YV30, Q61789, F8VQJ3, P97457, B1ATY1, Q61087, Q61001, Q3V3R4, Q99JI6, O55222, P57780, P62141, Q61292, H3BKG0, Q9EPC1, P60766	624	207	7691	1.90536	0.136681	0.00419797	0.00346291
														KEGG_PATHWAY	Fatty acid elongation	9	0.913706	0.000743719	E9PYH2, Q61425, Q8BH95, Q8BWT1, Q9QYR9, Q99JY0, Q9DCS3, O70503, Q8BMS1	624	26	7691	4.26646	0.174038	0.00530933	0.00437968
