## Supplementary material for "KARS mediates intra-translational deposition of *N*^6^-acetyl-*L*-lysine in nascent proteins to contribute the acetylome in cells": Table S5

### Sheet: Mice Tissue
Liver
File No	ITM-acetylation site	Uniprot ID	Protein	PDB ID	Homolog structure PDB ID	Homolog structure sequence identity	Alphafold PDB	K inside ？
3	100	P01942	Hemoglobin subunit alpha	3HRW				YES
24	113	P24549	Retinal dehydrogenase 1	5L2N				YES
101	174	Q9R0H0	Peroxisomal acyl-coenzyme A oxidase 1				AF-Q9R0H0-F1	YES
118	186	P50247	Adenosylhomocysteinase	5AXC			AF-P50247-F1	YES
188	264	Q63886	UDP-glucuronosyltransferase 1A1				AF-Q63886-F1	YES
200	27	Q91XE0	Glycine N-acyltransferase				AF-Q91XE0-F1	YES
214	28	Q9WTP6	Adenylate kinase 2, mitochondrial				AF-Q9WTP6-F1	YES
227	308	Q3TMH2	Secernin-3				AF-Q3TMH2-F1	YES
421	72	O88844	Isocitrate dehydrogenase [NADP] cytoplasmic	5YZH			AF-O88844-F1	YES
447	854	Q9JHR7	Insulin-degrading enzyme				AF-Q9JHR7-F1	YES
14	109	E9QNL5	Sulfotransferase		1Z28	0.75		YES
51	138	A2A848	Submitted name: Peroxisomal acyl-coenzyme A oxidase 1		1IS2 (138K=174K)	0.96		YES
100	174	Q542I8	Integrin beta		3K6S (174K=Fchain,152K)	0.81		YES
414	715	E9QAI5	Aspartate carbamoyltransferase		5DOT(715K=811K)	0.47		YES
41	126	Q8K4Z3	NAD(P)H-hydrate epimerase	3ROE			AF-Q8K4Z3-F1	YES
47	1354	Q8CGC7	Bifunctional glutamate/proline--tRNA ligase				AF-Q8CGC7-F1	YES
63	149	Q91X91	Nicotinate-nucleotide pyrophosphorylase [carboxylating]				AF-Q91X91-F1	YES
125	193	P24549	Retinal dehydrogenase 1	5L2N				YES
165	233	P24270	Catalase				AF-P24270-F1	YES
411	69	Q8BGH4	Receptor expression-enhancing protein 1				AF-Q8BGH4-F1	YES
419	726	Q8C0Q9	Rap guanine nucleotide exchange factor 5				AF-Q8C0Q9-F1	YES
428	786	P26039	Talin-1	1SJ8			AF-P26039-F1	YES
Brain
File No	ITM-acetylation site	Uniprot ID	Protein	PDB ID	Homolog structure PDB ID	Homolog structure sequence identity	Alphafold PDB	K inside ？
8	1328	Q8K442	ABC-type organic anion transporter ABCA8A				AF-Q8K442-F1	YES
30	17	Q9D8N0	Elongation factor 1-gamma				AF-Q9D8N0-F1	YES
78	2765	Q61001	Laminin subunit alpha-5		5XAU_A-2763	0.78		YES
81	98	Q8K0U4	Heat shock 70 kDa protein 12A				AF-Q8K0U4-F1	YES
83	194	Q03265	ATP synthase subunit alpha, mitochondrial				AF-Q03265-F1	YES
134	742	G3UVV4	Hexokinase		1BG3_A-743	0.97		YES
169	824	P17427	AP-2 complex subunit alpha-2	1KYF			AF-P17427-F1	YES
200	654	P11881	Inositol 1,4,5-trisphosphate receptor type 1	5XA0				YES
213	38	Q9DB41	Mitochondrial glutamate carrier 2				AF-Q9DB41-F1	YES
216	387	E9QNX7	Sodium/potassium-transporting ATPase subunit alpha		5YLU_A-386	0.97		YES
222	2587	Q9JHU4	Cytoplasmic dynein 1 heavy chain 1		5NUG_A-2589	0.99		YES
231	1811	Q4FE56	Ubiquitinyl hydrolase 1		5WCH_A-1811	0.98		YES
237	225	O88935	Synapsin-1				AF-O88935-F1	YES
238	284	A6ZI44	Fructose-bisphosphate aldolase		6XMH_A-230	0.98		YES
284	217	D3YUM1	NADH dehydrogenase [ubiquinone] flavoprotein 1, mitochondrial		6G72_F-206	0.98		YES
27	69	Q8BGR6	ADP-ribosylation factor-like protein 15				AF-Q8BGR6-F1	YES
31	140	Q0GNC1	Inverted formin-2				AF-Q0GNC1-F1	YES
98	105	Q9CQF3	Cleavage and polyadenylation specificity factor subunit 5				AF-Q9CQF3-F1	YES
104	753	E9QNX7	Sodium/potassium-transporting ATPase subunit alpha		5YLU_A-752	0.97		YES
165	131	Q9DCL9	Multifunctional protein ADE2				AF-Q9DCL9-F1	YES
189	258	Q6GQS1	Calcium-binding mitochondrial carrier protein SCaMC-3				AF-Q6GQS1-F1	YES
221	169	Q8CHC4	Synaptojanin-1				AF-Q8CHC4-F1	YES
	525	Q922E6	FAST kinase domain-containing protein 2, mitochondrial				AF-Q922E6-F1	YES
Lung
File No	ITM-acetylation site	Uniprot ID	Protein	PDB ID	Homolog structure PDB ID	Homolog structure sequence identity	Alphafold PDB	K inside ？
32	575	Q3B7Z2	Oxysterol-binding protein 1				AF-Q3B7Z2-F1	YES
35	1901	P26039	Talin-1	2B0H			AF-P26039-F1	YES
54	105	Q9CQF3	Cleavage and polyadenylation specificity factor subunit 5				AF-Q9CQF3-F1	YES
211	130	P07724	Albumin				AF-P07724-F1	YES
233	518	P70663	SPARC-like protein 1				AF-P70663-F1	YES
260	69	Q3T9E4	T-cell-specific guanine nucleotide triphosphate-binding protein 2				AF-Q3T9E4-F1	YES
315	224	Q9Z0S1	3'(2'),5'-bisphosphate nucleotidase 1				AF-Q9Z0S1-F1	YES
43	193	P24549	Retinal dehydrogenase 1				AF-P24549-F1	YES
116	522	Q9CZJ2	Heat shock 70 kDa protein 12B				AF-Q9CZJ2-F1	YES
145	617	Q6URW6	Myosin-14				AF-Q6URW6-F1	YES
190	153	P46412	Glutathione peroxidase 3		2R37_A-153	0.92		YES

### Sheet: LO2 cells
File No	ITM-acetylation site	Uniprot ID	Protein	PDB ID	Homolog structure PDB ID	Homolog structure sequence identity	Alphafold PDB	K inside ？
5	K64	P33947	ER lumen protein-retaining receptor 2				AF-P33947-F1	YES
13	K356	P52294	Importin subunit alpha-5	2JDQ			AF-P52294-F1	YES
19	K25	A0A2R8Y4J3	AP-3 complex subunit delta-1				AF-A0A2R8Y4J3-F1	YES
26	K846	A0A590UJW0	DNA mismatch repair protein Msh3				AF-A0A590UJW0-F1	YES
70	K359	Q01082	Spectrin beta chain, non-erythrocytic 1				AF-Q01082-F1	YES
93	K213	Q13394	Putative nucleotidyltransferase MAB21L1				AF-Q13394-F1	YES
101	K229	F8VWZ8	Rho GTPase-activating protein 29				AF-F8VWZ8-F1	YES
