## Supplementary material for "KARS mediates intra-translational deposition of *N*^6^-acetyl-*L*-lysine in nascent proteins to contribute the acetylome in cells": Table S6

### Sheet: Sheet1
Table S6. Crystallographic Statistics of LysRS and LysRS-AcK-ATP Complex Structures
	KARS(70-580)	KARS(70-580)-AcK-AMP
Wavelength (Å)	0.97915	0.97915
Resolution range (Å)	50.00 - 2.55 (2.59 - 2.55)	23.06 - 2.26 (2.341 - 2.26)
Space group	P 21 21 21	P 21 21 21
Unit cell (Å)	90.331 107.664 130.516 90 90 90	130.337 90.469 107.201 90 90 90
Total reflections	969761	798883
Unique reflections	42172 (4151)	114081 (5822)
Multiplicity	6.5(5.9)	13.4 (12.5)
Completeness (%)	99.70 (99.71)	99.51 (98.41)
Mean I/sigma(I)	13.5 (2.1)	7.77 (1.98)
Wilson B-factor (Å2)	39.7	35.66
R-merge	0.152 (0.930）	0.2169 (1.224)
R-meas	0.165 (0.961)	0.2258 (1.277)
R-pim	0.064 (0.383)	0.06223 (0.3564)
CC1/2	0.991 (0.865)	0.994 (0.888)
Reflections used in refinement	42082 (4141)	59721 (5817)
Reflections used for R-free	1993 (197)	1989 (194)
R-work	0.2147 (0.2809)	0.2325 (0.3227)
R-free	0.2453 (0.3348)	0.2557 (0.3246)
Number of non-hydrogen atoms	8294	8184
Macromolecules	8111	7888
Ligands	0	142
solvent	183	208
Protein residues	999	971
RMS(bonds)	0.003	0.009
RMS(angles)	0.64	1.02
Ramachandran favored (%)	98.08	98.12
Ramachandran allowed (%)	1.92	1.88
Ramachandran outliers (%)	0	0
Rotamer outliers (%)	0.56	0.35
Clashscore	3.89	9.66
Average B-factor	51.37	51.78
Macromolecules	51.54	51.76
Ligand		74.98
solvent	43.78	42.96
Statistics for the highest-resolution shell are shown in parentheses.
